# Divergent consequences of PSEN1 knockout and PSEN2 knockout in stem cell derived models of the brain

**DOI:** 10.64898/2026.04.09.717238

**Authors:** Charles Arber, Mateo Barro Fernandez, Claudio Llerena Villegas, Lucrezia Bruno, Filip Tomczuk, Patrick A. Lewis, Jennifer M. Pocock, John Hardy, Selina Wray

## Abstract

γ-secretase is a multi-subunit enzyme complex responsible for cleaving hundreds of substrates in diverse cellular contexts. Variation in subunit composition - including the use of alternate catalytic subunits Presenilin 1 (PSEN1) and Presenilin 2 (PSEN2) - results in diverse γ-secretase complexes. Point mutations in *PSEN1* and *PSEN2* cause familial forms of Alzheimer’s disease, while loss-of-function mutations in the γ-secretase subunits *PSEN1, PSENEN* and *NCSTN* cause acne inversa. To advance therapeutic strategies targeting γ-secretase in Alzheimer’s disease, a better understanding of individual γ-secretase complexes is required.

In this study, we used CRISPR-Cas9 genome engineering to generate PSEN2-knockout iPSCs in order to compare the consequence of PSEN2 knockout versus PSEN1 knockout in iPSC-derived brain cells. In contrast to PSEN1-knockout, PSEN2-knockout did not alter APP cleavage or Aβ generation in iPSC-neurons, nor did it disrupt Nicastrin maturation. Similarly, PSEN2-knockout had little impact on TREM2 processing in iPSC-microglia. Instead, our data indicate that loss of PSEN2 primarily impacts the endo-lysosomal system in iPSC-neurons, causing an accumulation of early endosome markers and a reduction in lysosomal markers – phenotypes not observed in PSEN1-knockout neurons.

Taken together, these findings highlight distinct and non-redundant functions of PSEN1 and PSEN2 in human brain cells, reinforcing findings in animal models and subcellular localisation studies. This work advances our understanding of distinct γ-secretase complex functions and provides insights that will support future therapeutic efforts to inhibit, modulate or stabilise γ-secretase.
