## Supplementary material for "Divergent consequences of PSEN1 knockout and PSEN2 knockout in stem cell derived models of the brain": Suppl Table 1

### Sheet: Sheet1
		KOLF	WT	PSEN1 KO	PSEN2 KO1	PSEN2 KO2	PSEN2 KO3	PSEN1 ΔI4 Hom	PSEN2 N141I Hom
	Fig 1B		3	4	3	1	1
	Fig 1D	4	7	7	7	1	1
	Fig 1E	2	5	5	5	1	1
	Fig 1G	4	6	6	6	1	1
	Fig 2B,C	4	6	6	6	1	1
	Fig 2E-J	3	6	4	5	1	1	2	3
Batches (harvests)	Fig 3 B-C	1 (2)	2 (3)	2 (3)	1 (2)
	Fig 4B	4	6	6	6	1	1
	Fig 4C	3	5	5	5	1	1
	Fig 4E	4	6	6	6	1	1
	Fig 4F-G		3	4	3	1	1
